# The structural basis for RNA slicing by human Argonaute2

**DOI:** 10.1101/2024.08.19.608718

**Authors:** Abdallah A. Mohamed, Peter Y. Wang, David P. Bartel, Seychelle M. Vos

**Affiliations:** Department of Biology, Massachusetts Institute of Technology, 31 Ames Street, Cambridge, MA, 02139, USA; Whitehead Institute for Biomedical Research, 455 Main Street, Cambridge, MA, 02142, USA; Howard Hughes Medical Institute, Cambridge, MA, 02142, USA

## Abstract

Argonaute (AGO) proteins associate with guide RNAs to form complexes that slice transcripts that pair to the guide. This slicing drives post-transcriptional gene-silencing pathways that are essential for many eukaryotes and the basis for new clinical therapies. Despite this importance, structural information on eukaryotic AGOs in a fully paired, slicing-competent conformation—hypothesized to be intrinsically unstable—has been lacking. Here we present the cryogenic-electron microscopy structure of a human AGO−guide complex bound to a fully paired target, revealing structural rearrangements that enable this conformation. Critically, the N domain of AGO rotates to allow the RNA full access to the central channel and forms contacts that license rapid slicing. Moreover, a conserved loop in the PIWI domain secures the RNA near the active site to enhance slicing rate and specificity. These results explain how AGO accommodates targets possessing the pairing specificity typically observed in biological and clinical slicing substrates.
