## Supplementary material for "The structural basis for RNA slicing by human Argonaute2": Table S1

### Sheet: Table_of_oligonucleotides
Table S1. Oligonucleotides used in this study, related to STAR Methods
RNA OLIGONUCLEOTIDES
Guide or passenger strands
Sequence	Notes
/5Phos/rUrGrGrArArGrArCrUrArGrUrGrArUrUrUrUrGrUrUrG	hsa-miR-7
/5Phos/rArCrArArArArUrCrArCrUrArGrUrCrUrArCrCrArArU	hsa-miR-7*
/5Phos/rUrArArUrArCrUrGrCrCrUrGrGrUrArArUrGrArUrGrA	hsa-miR-200b
/5Phos/rArUrCrArUrUrArCrCrArGrGrArArGrUrUrUrUrArArU	hsa-miR-200b*
/5Phos/rUrGrArGrGrUrArGrUrArGrGrUrUrGrUrArUrArGrUrU	hsa-let-7a
/5Phos/rCrUrArUrArCrArArUrCrUrArCrUrGrUrCrUrUrUrC	hsa-let-7a*
Target RNAs
Sequence	Notes
mUmUmUrCrArArCrArArArArUrCrArCrUrArGrUrCrUrUrCrCrAmAmA/35OctdU/	Target RNA in ternary complex for structure characterization
rArCrArUrUrArGrCrUrGrArUrUrUrUrUrArCrCrUrArUrCrArGrUrArUrUrA	Binding target RNA for hsa-miR-200b
rUrUrUrUrUrUrUrCrCrUrArCrArArCrGrArUrCrUrArCrCrUrCrUrUrUrUrU	Binding target RNA for hsa-let-7a
DNA AND MODIFIED OLIGONUCLEOTIDES
Capture and competitor oligonucleotides for RISC purification
Sequence	Notes
mAmCmAmUmCmGmUmCmCmGmCmAmCmCmAmCmAmCmGmUmCmUmUmCmCmAmAmCmCmUmUmAmCmAmCmAmC/3Bio/	hsa-miR-7, capture
AAGGTTGGAAGACGTGTGGTGCGGACGATGT/3Bio/	hsa-miR-7, competitor
mAmCmAmUmCmGmUmCmCmGmCmAmCmCmAmCmAmCmCmAmGmUmAmUmUmAmAmCmCmUmUmAmCmAmCmAmC/3Bio/	hsa-miR-200b, capture
AAGGTTAATACTGGTGTGGTGCGGACGATGT/3Bio/	hsa-miR-200b, competitor
mUmCmUmUmCmCmUmGmCmGmCmAmCmCmAmAmGmCmCmUmAmCmCmUmCmAmAmCmUmUmUmAmCmAmCmAmC/3Bio/	hsa-let-7a, capture
AAAGTTGAGGTAGGCTTGGTGCGCAGGAAGA/3Bio/	hsa-let-7a, competitor
IVT templates
Sequence	Notes	IVT RNA sequence
gaaatTAATACGACTCACTATAGGG	T7 promoter primer
TGTTGTTGTTGTTGTTTGGAAGACTAGTGATTTTGTTGTTGTTGTTGTTGTTGTTGTTGTTGTTGTTCCCTATAGTGAGTCGTATTAATTTC	Perfect slicing target, IVT template, hsa-miR-7	GGGAACAACAACAACAACAACAACAACAACAACAACAAAAUCACUAGUCUUCCAAACAACAACAACAACA
TGTTGTTGTTGTTGTTTGGAAGACTAGTGATTAATAATTTGTTGTTGTTGTTGTTGTTGTTGTTGTTCCCTATAGTGAGTCGTATTAATTTC	2−16-paired slicing target, IVT template, hsa-miR-7	GGGAACAACAACAACAACAACAACAACAACAAAUUAUUAAUCACUAGUCUUCCAAACAACAACAACAACA
TGTTGTTGTTGTTGTTTGGAAGACTTGTGATTTTGTTGTTGTTGTTGTTGTTGTTGTTGTTGTTGTTCCCTATAGTGAGTCGTATTAATTTC	mm10AA slicing target, IVT template, hsa-miR-7	GGGAACAACAACAACAACAACAACAACAACAACAACAAAAUCACAAGUCUUCCAAACAACAACAACAACA
TGTTGTTGTTGTTGTTTGGAAGACTACTGATTTTGTTGTTGTTGTTGTTGTTGTTGTTGTTGTTGTTCCCTATAGTGAGTCGTATTAATTTC	mm11GG slicing target, IVT template, hsa-miR-7	GGGAACAACAACAACAACAACAACAACAACAACAACAAAAUCAGUAGUCUUCCAAACAACAACAACAACA
Plasmid cloning
Sequence	Notes
AGAGGATCCTACTCGGGAGCCGG	SUMO_Eu1 insertion, backbone PCR, F, BamHI
AGAGCTAGCACCACCAAGCTTGTCATCG	SUMO_Eu1 insertion, backbone PCR, R, NheI
AGAGCTAGCggatctgctgcgggtg	SUMO_Eu1 insertion, insert PCR, F, NheI
AGAGGATCCgcctccagtctggtgcag	SUMO_Eu1 insertion, insert PCR, R, BamHI
cgcatcatcttctaccgcgAcggtgtctctgaaggccag	HsAGO2 site-directed mutagenesis: restore D669, F
ctggccttcagagacaccgTcgcggtagaagatgatgcg	HsAGO2 site-directed mutagenesis: restore D669, R
GGACATCCCCAAAATTGACATCTATgcTTATGAATTGGATATCAAGCCAGAG	HsAGO2 site-directed mutagenesis: H56A, F
CTCTGGCTTGATATCCAATTCATAAgcATAGATGTCAATTTTGGGGATGTCC	HsAGO2 site-directed mutagenesis: H56A, R
CAAGCCAGAGAAGTGCCCGgccAGAGTTAACAGGGAAATCGTGG	HsAGO2 site-directed mutagenesis: R68A, F
CCACGATTTCCCTGTTAACTCTggcCGGGCACTTCTCTGGCTTG	HsAGO2 site-directed mutagenesis: R68A, R
GGACATCCCCAAAATTGACATCTATGCTTATGAATTGGATATCAAGCCAGAGAAGTGCCCGGCCAGAGTTAACAGGGAAATCGTGG	HsAGO2 site-directed mutagenesis: H56A+R68A, F
CCACGATTTCCCTGTTAACTCTGGCCGGGCACTTCTCTGGCTTGATATCCAATTCATAAGCATAGATGTCAATTTTGGGGATGTCC	HsAGO2 site-directed mutagenesis: H56A+R68A, R
GAAGCCCGTGTTTGACGGCgcGAAGAATCTATACACAGCCATGC	HsAGO2 site-directed mutagenesis: R97A, F
GCATGGCTGTGTATAGATTCTTCgcGCCGTCAAACACGGGCTTC	HsAGO2 site-directed mutagenesis: R97A, R
GAAGCCCGTGTTTGACGGCGCGGCGAATCTATACACAGCCATGCCC	HsAGO2 site-directed mutagenesis: R97A+K98A, F
GGGCATGGCTGTGTATAGATTCGCCGCGCCGTCAAACACGGGCTTC	HsAGO2 site-directed mutagenesis: R97A+K98A, R
GAAGCCCGTGTTTGACGGCGAGGAGAATCTATACACAGCCATGCCC	HsAGO2 site-directed mutagenesis: R97E+K98E, F
GGGCATGGCTGTGTATAGATTCTCCTCGCCGTCAAACACGGGCTTC	HsAGO2 site-directed mutagenesis: R97E+K98E, R
CACCTTCATCGTGGTGCAGAAGgcGCACCACACCCGGCTCTTCTG	HsAGO2 site-directed mutagenesis: R710A, F
CAGAAGAGCCGGGTGTGGTGCgcCTTCTGCACCACGATGAAGGTG	HsAGO2 site-directed mutagenesis: R710A, R
CACCTTCATCGTGGTGCAGAAGAGGCACGCCACCCGGCTCTTCTGCACTG	HsAGO2 site-directed mutagenesis: H712A, F
CAGTGCAGAAGAGCCGGGTGGCGTGCCTCTTCTGCACCACGATGAAGGTG	HsAGO2 site-directed mutagenesis: H712A, R
CACCTTCATCGTGGTGCAGAAGgcGCACgcCACCCGGCTCTTCTGCACTG	HsAGO2 site-directed mutagenesis: R710A+H712A, F
CAGTGCAGAAGAGCCGGGTGgcGTGCgcCTTCTGCACCACGATGAAGGTG	HsAGO2 site-directed mutagenesis: R710A+H712A, R
CCAGGTACCACCTGGTGGATAAGGAACATGACGAGGCTGAAGGAGAGCATGAGGAGGGGCAGGAGAACGGGCGAGACCACCAAG	HsAGO2 site-directed mutagenesis: EI 5xE, F
CTTGGTGGTCTCGCCCGTTCTCCTGCCCCTCCTCATGCTCTCCTTCAGCCTCGTCATGTTCCTTATCCACCAGGTGGTACCTGG	HsAGO2 site-directed mutagenesis: EI 5xE, R
